# Dimensionality reduction simplifies synaptic partner matching in an olfactory circuit

**DOI:** 10.1101/2024.08.27.609939

**Authors:** Cheng Lyu, Zhuoran Li, Chuanyun Xu, Kenneth Kin Lam Wong, David J. Luginbuhl, Colleen N. McLaughlin, Qijing Xie, Tongchao Li, Hongjie Li, Liqun Luo

## Abstract

The distribution of postsynaptic partners in three-dimensional (3D) space presents complex choices for a navigating axon. Here, we discovered a dimensionality reduction principle in establishing the 3D glomerular map in the fly antennal lobe. Olfactory receptor neuron (ORN) axons first contact partner projection neuron (PN) dendrites at the 2D spherical surface of the antennal lobe during development, regardless of whether the adult glomeruli are at the surface or interior of the antennal lobe. Along the antennal lobe surface, axons of each ORN type take a specific 1D arc-shaped trajectory that precisely intersects with their partner PN dendrites. Altering axon trajectories compromises synaptic partner matching. Thus, a 3D search problem is reduced to 1D, which simplifies synaptic partner matching and may generalize to the wiring process of more complex brains.
