## Supplementary material for "Dimensionality reduction simplifies synaptic partner matching in an olfactory circuit": Table S1

### Sheet: Sheet1
Figure and panel	description	Fly genotype
		x chromosome	2nd chromosome	3rd chromosome
Figure 1
C, D	VA1d-PNs	w	Mz19-ADG4HACK (this work) / UAS-myr-GFP-p10 (from G. Rubin lab)	R26E12-GAL4.DBD (BDSC 69933) / UAS-myr-GFP-p10 (from G. Rubin lab)
	DL4-PNs	w	R73F07-p65.AD (BDSC 70805) / UAS-myr-GFP-p10	R26E12-GAL4.DBD / UAS-myr-GFP-p10
	DP1l-PNs	w	R47F09-p65.AD (BDSC 70029) / UAS-myr-GFP-p10	R40H07-GAL4.DBD (BDSC 69915) / UAS-myr-GFP-p10
	VM5v-PNs	w	R49F02-p65.AD (BDSC 69981) / UAS-myr-GFP-p10	R17E11-GAL4.DBD (this work) / UAS-myr-GFP-p10
E, F	DC1-PNs	w	R26E12-p65.AD (BDSC 70157) / UAS-myr-GFP-p10	R40H07-GAL4.DBD / UAS-myr-GFP-p10
	DC3-PNs	w	R44A02-p65.AD (BDSC 71058) / UAS-myr-GFP-p10	Mz19-GAL4.DBDG4HACK (ref 34, Xie et al 2019) / UAS-myr-GFP-p10
	DC4-PNs	w	R65E11-p65.AD (BDSC 70084) / UAS-myr-GFP-p10	R26E12-GAL4.DBD / UAS-myr-GFP-p10
	VC2-PNs	w	R65E11-p65.AD / UAS-myr-GFP-p10	R33C10-GAL4.DBD (BDSC 69601) / UAS-myr-GFP-p10
G	Same as Fig. 1C, VA1d-PNs
H, I	DA1-PNs	w	R22G12-p65.AD (from G. Rubin lab) / UAS-myr-GFP-p10	R33C10-GAL4.DBD / UAS-myr-GFP-p10
	DL1-PNs	w	GH146-FLP, UAS-FRT10-stop-FRT10-3xHalo7::CAAX (ref 10, Wong et al 2023) / +	71B05-GAL4 (BDSC 39564) / +
	VM2-PNs	NP5103-GAL4 (Kyoto DGGR 113584) / w	GH146-FLP, UAS-FRT10-stop-FRT10-3xHalo7::CAAX / +	+
	VM3-PNs	w	GH146-FLP, UAS-FRT10-stop-FRT10-3xHalo7::CAAX / +	tk-T2A-GAL4 (BDSC 84693) / +
	Others Same as Fig. 1, C–F
Figure 2
B, C, D	VC3-ORNs	w	R81D09-p65.AD (BDSC 69557) / UAS-mGreenLantern (Wong 2023)	R35D04-GAL4.DBD (BDSC 68347) / +
	DM6-ORNs	w	Arc1-T2A-AD, AM29-DBDG4HACK (this work) / UAS-mGreenLantern	+
	VA1d-ORNs	w	R78H05-p65.AD (BDSC 70814) / UAS-mGreenLantern	R31F09-GAL4.DBD (BDSC 68759) / +
	DC3-ORNs	w	R45F05-p65.AD (BDSC 70694) / UAS-mGreenLantern	VT039474-GAL4.DBD (BDSC 75216) / +
	DL4-ORNs	w	slp1-T2A-AD, AM29-DBDG4HACK (this work) / UAS-mGreenLantern	+
	DC4-ORNs	Pebble-ADG4HACK, UAS-mCD8-GFP (this work) / w or y	+	R86G06-GAL4.DBD (this work) / +
E, F, G	VA1d-ORNs & VA1d-PNs	w	Mz19-ADG4HACK / R78H05-p65.AD, lexAop-rCD2::RFP-p10.UAS-mCD8::GFP-p10 (BDSC 67093)	R26E12-GAL4.DBD / R31F09-LexA.DBD (this work)
H, I, J	DC3-ORNs & DC3-PNs	w	R44A02-p65.AD /R45F05-p65.AD, lexAop-rCD2::RFP-p10.UAS-mCD8::GFP-p10	R82E01-LexA.DBD (this work) / VT039474-GAL4.DBD
Figure 3
D	DC4 wild-type	w	R65E11-p65.AD, lexAop-rCD2::RFP-p10.UAS-mCD8::GFP-p10 / +	R26E12-LexA.DBD, R86G06-GAL4 (BDSC 93199) / +
E	DC4-ORNs rerouted	w	R65E11-p65.AD, lexAop-rCD2::RFP-p10.UAS-mCD8::GFP-p10 / UAS-Toll-7 (ref 18 Ward et al 2005)	R26E12-LexA.DBD, R86G06-GAL4 / +
F	Same as Fig. 3, D and E
G	DC3 wild-type	UAS-Dcr2, UAS-mCD8-GFP (BDSC 24648) / w	R82E01-QF2 (this work), QUAS-mtdTomato-HA / +	R45F05-GAL4 / +
H	DC3-ORNs rerouted	UAS-Dcr2, UAS-mCD8-GFP / w	R82E01-QF2, QUAS-mtdTomato-HA (BDSC 30004) / UAS-Toll-6-RNAi (VDRC 108907)	R45F05-GAL4 / UAS-Toll-7-RNAi (BDSC 30488)
I	DC3-PN & VA1d-ORN wild-type	UAS-Dcr2 / w	R82E01-QF2, QUAS-mtdTomato-HA / UAS-Halo-CD4 (BDSC)	R78H05-p65.AD (from T Lee lab, now available at BDSC 601815), R31F09-GAL4.DBD / Or83c-GFP (BDSC 52639)
J	VA1d-ORNs rerouted	UAS-Dcr2, UAS-mCD8-GFP / w	R82E01-QF2, QUAS-mtdTomato-HA / UAS-Toll-6-RNAi (VDRC 108907)	R78H05-p65.AD, R31F09-GAL4.DBD / UAS-Sema-2b-RNAi (BDSC 28932), UAS-Toll-7-RNAi (VDRC 24473)
K	Same as Fig. 3, G, H, J
Figure 5
A, top row, B, C	VA1d wild-type development	UAS-Dcr2, UAS-mCD8-GFP / w or y	+	R78H05-p65.AD, R31F09-GAL4.DBD / +
	VA1d M1 development	UAS-Dcr2, UAS-mCD8-GFP / w or y	+	R78H05-p65.AD, R31F09-GAL4.DBD / UAS-Toll-7-RNAi (BDSC 30488)
	VA1d M2 development	UAS-Dcr2, UAS-mCD8-GFP / w or y	Sema2b-mutant (ref 35 Thibault et al 2004) / +	R78H05-p65.AD, R31F09-GAL4.DBD / UAS-Sema-2b-RNAi (BDSC 28932)
	VA1d M3 development	UAS-Dcr2, UAS-mCD8-GFP / w or y	Sema2b-mutant / +	R78H05-p65.AD, R31F09-GAL4.DBD / UAS-Sema-2b-RNAi (BDSC 28932), UAS-Toll-7-RNAi (VDRC 24473)
A, middle & bottom rows, D	VA1d wild-type adult	UAS-Dcr2, UAS-mCD8-GFP / w or y	20D10-QF2 (this work), QUAS-mtdTomato-HA / +	R78H05-p65.AD, R31F09-GAL4.DBD / +
	VA1d M1 adult	UAS-Dcr2, UAS-mCD8-GFP / w or y	20D10-QF2, QUAS-mtdTomato-HA / +	R78H05-p65.AD, R31F09-GAL4.DBD / UAS-Toll-7-RNAi (BDSC 30488)
	VA1d M2 adult	UAS-Dcr2, UAS-mCD8-GFP / w or y	20D10-QF2, QUAS-mtdTomato-HA / Sema2b-mutant	R78H05-p65.AD, R31F09-GAL4.DBD / UAS-Sema-2b-RNAi (BDSC 28932)
	VA1d M3 adult	UAS-Dcr2, UAS-mCD8-GFP / w or y	20D10-QF2, QUAS-mtdTomato-HA / Sema2b-mutant	R78H05-p65.AD, R31F09-GAL4.DBD / UAS-Sema-2b-RNAi (BDSC 28932), UAS-Toll-7-RNAi (VDRC 24473)
E, top row, F, G	DA4l wild-type development	UAS-Dcr2, UAS-mCD8-GFP / w or y	VT023830-AD (BDSC 72467) / +	R86H02-GAL4.DBD (75708) / +
	DA4l M1 development	UAS-Dcr2, UAS-mCD8-GFP / w or y	VT023830-AD / +	R86H02-GAL4.DBD / UAS-Sema-2b-RNAi (BDSC 28932)
	DA4l M2 development	UAS-Dcr2, UAS-mCD8-GFP / w or y	VT023830-AD / UAS-Toll-6-RNAi (VDRC 108907)	R86H02-GAL4.DBD / UAS-Sema-2b-86Fb (ref 36 Nourisanami 2024), UAS-Toll-7-RNAi (BDSC 30488)
	DA4l M3 development	UAS-Dcr2, UAS-mCD8-GFP / w or y	VT023830-AD / UAS-Toll-6-RNAi (VDRC 108907)	R86H02-GAL4.DBD / UAS-Toll-7-RNAi (BDSC 30488)
E, middle & bottom rows, H	DA4l wild-type adult	UAS-Dcr2 / w or y	Or43a-GFP (BDSC 52625), R56B12-QF2 (this work), QUAS-mtdTomato-HA / VT023830-AD	R86H02-GAL4.DBD / +
	DA4l M1 adult	UAS-Dcr2 / w or y	Or43a-GFP, R56B12-QF2, QUAS-mtdTomato-HA / VT023830-AD	R86H02-GAL4.DBD / UAS-Sema-2b-RNAi (BDSC 28932)
	DA4l M2 adult	UAS-Dcr2 / w or y	Or43a-GFP, R56B12-QF2, QUAS-mtdTomato-HA / VT023830-AD, UAS-Toll-6-RNAi (VDRC 108907)	R86H02-GAL4.DBD / UAS-Sema-2b-86Fb, UAS-Toll-7-RNAi (BDSC 30488)
	DA4l M3 adult	UAS-Dcr2 / w or y	Or43a-GFP, R56B12-QF2, QUAS-mtdTomato-HA / VT023830-AD, UAS-Toll-6-RNAi (VDRC 108907)	R86H02-GAL4.DBD / UAS-Toll-7-RNAi (BDSC 30488)
I-L	DL4 wild-type	UAS-Dcr2, UAS-mCD8-GFP / w or y	slp1-T2A-AD, AM29-DBDG4HACK, R82E01-QF2, QUAS-mtdTomato-HA / +	+
	DL4 M1	UAS-Dcr2, UAS-mCD8-GFP / w or y	slp1-T2A-AD, AM29-DBDG4HACK, R82E01-QF2, QUAS-mtdTomato-HA / UAS-Sema-2b (ref 17 Joo et al 2013)	UAS-Sema-2b-86Fb / +
	DL4 M2	UAS-Dcr2, UAS-mCD8-GFP / w or y	slp1-T2A-AD, AM29-DBDG4HACK, R82E01-QF2, QUAS-mtdTomato-HA / UAS-Toll-6-RNAi (VDRC 108907)	UAS-Sema-2b-86Fb, UAS-Toll-7-RNAi (BDSC 30488) / +
M-P	DC3 wild-type	UAS-Dcr2, UAS-mCD8-GFP / w or y	R82E01-QF2, QUAS-mtdTomato-HA, R45F05-p65AD / UAS-Toll-6-RNAi (VDRC 108907)	VT039474-GAL4.DBD / +
	DC3 M1	UAS-Dcr2, UAS-mCD8-GFP / w or y	R82E01-QF2, QUAS-mtdTomato-HA, R45F05-p65AD / +	VT039474-GAL4.DBD / UAS-Toll-7-RNAi (BDSC 30488)
	DC3 M2	UAS-Dcr2, UAS-mCD8-GFP / w or y	R82E01-QF2, QUAS-mtdTomato-HA, R45F05-p65AD / Sema2b-mutant	VT039474-GAL4.DBD / UAS-Sema-2b-RNAi (BDSC 28932), UAS-Toll-7-RNAi (VDRC 24473)
Q	Same as Fig. 5, A–P
Figure S1, S2	Same as Fig. 1
Figure S3
B, left six columns	Same as Fig. 2B
B, righ column	DA4l (DA4m + DC1) development	UAS-Dcr2, UAS-mCD8-GFP / w or y	VT023830-AD / +	R86H02-DBD / +
Figure S4
B, top	atonal+ ORNs	UAS-Dcr2, UAS-mCD8-GFP / w or y	+	NP6558-GAL4 (Kyoto DGGR NP6558) / +
B, middle	amos+ ORNs	UAS-Dcr2, UAS-mCD8-GFP / w or y	amos-GAL4 (from T. Chihara lab) / +	UAS-GAL4 (from T. Chihara lab) / +
B, bottom	MP+ ORNs	w	wnt6-p65AD (from N. Perrimon lab) / UAS-mGreenLantern	R76B03-GAL4.DBD (BDSC 69383) / +
C, D	Same as fig. S4B
Figure S5
F, top, 1st left column	atonal+ ORNs wild-type	Peb-Gal4, UAS-mCD8-GFP (ref 30 Sweeney et al 2007) / w or y	UAS-dcr2 (BDSC 24650) / +	+
F, top, 2nd left column	atonal+ ORNs M1	Peb-Gal4, UAS-mCD8-GFP / w or y	UAS-dcr2 / +	UAS-Sema-2b-86Fb / +
F, top, 3rd left column	atonal+ ORNs M2	Peb-Gal4, UAS-mCD8-GFP / w or y	UAS-dcr2 / +	UAS-Sema-2b-RNAi (BDSC 28932) / +
F, top, right column	atonal+ ORNs M3	Peb-Gal4, UAS-mCD8-GFP / w or y	UAS-dcr2 / UAS-Toll-7	+
F, bottom, 1st left column	amos+ ORNs wild-type	UAS-Dcr2, UAS-mCD8-GFP / w or y	amos-GAL4 / +	UAS-GAL4 / +
F, bottom, 2nd left column	amos+ ORNs M1	UAS-Dcr2, UAS-mCD8-GFP / w or y	amos-GAL4 / +	UAS-GAL4 / UAS-Sema-2b-86Fb
F, bottom, 3rd left column	amos+ ORNs M2	UAS-Dcr2, UAS-mCD8-GFP / w or y	amos-GAL4 / +	UAS-GAL4 / UAS-Sema-2b-RNAi (BDSC 28932)
F, bottom, right column	amos+ ORNs M3	UAS-Dcr2, UAS-mCD8-GFP / w or y	amos-GAL4 / UAS-Toll-7	UAS-GAL4 / +
G	Same as fig. S6F
Figure S6
B	Same as Fig. 3D
C	Same as Fig. 3E
D	Same as Fig. 3G
E	Same as Fig. 3H
F	Same as Fig. 3I
G	Same as Fig. 3J
